# Mass cytometry data integration methods reveal rural-urban gradient of immune profiles across geography

**DOI:** 10.1101/2025.09.05.673697

**Authors:** Koen A. Stam, Jeremia J. Pyuza, Mikhael Manurung, Dicky L. Tahapary, Taniawati Supali, Marloes M.A.R. van Dorst, Ahmed Mahfouz, Mohammed Charrout, Simon P. Jochems, Wesley Huisman, Marion König, Yvonne C.M. Kruize, Marouba Cisse, Ibrahima Diallo, Moustapha Mbow, Maria Yazdanbakhsh, Wouter A.A. de Steenhuijsen Piters

## Abstract

The human immune system strongly varies across populations and is shaped by a wide range of host and environmental factors. As such, a rural compared to urban lifestyle has previously been associated with baseline differences in immune profiles, which can impact outcome of vaccination. The question whether there is a immune signature that associates with rural living irrespective of ancestry or geography has been addressed here along with which analytical methods are most suitable. Using three mass cytometry datasets, we studied shared and population-specific immune characteristics of healthy rural- or urban-living Indonesian, Senegalese and Tanzanian adults and urban-living Europeans. After harmonized preprocessing and quality control, 75.4 million cells were integrated using four different data-integration methods. Among these, CytoNorm with *in silico* references performed best, revealing shared differences in the differentiation state within the lymphocyte compartment that distinguishes rural from urban-living individuals. Differentiated CD4^+^ T cells expressing CTLA-4, PD-1 and ICOS characterized rural living, as did CD4^+^ T cells with high CD161 expression in combination with CRTH2 and GATA3. In the innate compartment, CD56⁻ CD16⁺ NK cells with low CD38 and CD11c expression were expanded in rural living subjects. Together, our results demonstrate that, using a harmonized analytical pipeline and machine learning-based integration, large-scale mass cytometry data can be combined across diverse cohorts to identify shared immunological hallmarks of rural living. These signatures may provide targets for modulating immune responses in future vaccine studies.
