## Supplemental Table 1 for "Mass cytometry data integration methods reveal rural-urban gradient of immune profiles across geography"

### Sheet: Sheet1
	CapTan, N = 110	Senegal, N = 38	SugarSpin, N = 24
Year
Samples collected	2022	2018-2019	2014 - 2015
Laboratory analyses	2022	2019	2019
Barcoded	Yes	Yes	No
Batches	7	2	0
n	110	38	24
Compensated	Yes	No	No
Reference samples	Yes	Yes	No
CyTOF instrument	Helios	Helios	Helios
Reference	Pyuza et al., Brain Behav Immun Health 2024	Manurung et al., Sci Adv 2025	de Ruiter et al., Sci Trans Med 2020
