## Supplemental Table 2 for "Mass cytometry data integration methods reveal rural-urban gradient of immune profiles across geography"

### Sheet: Sheet1
Characteristic	Overall, N = 172	EU, N = 27	Urban, N = 68	Rural, N = 77	p-value
Age	26.0 (23.0, 30.0)	28.0 (24.5, 30.0)	26.0 (23.0, 29.3)	25.0 (22.0, 31.0)	0.7a
Female sex	89 (52%)	16 (59%)	33 (49%)	40 (52%)	0.6b
Study
CapTan	110 (64%)	10 (37%)	50 (74%)	50 (65%)
Senegal	38 (22%)	9 (33%)	10 (15%)	19 (25%)
SugarSpin	24 (14%)	8 (30%)	8 (12%)	8 (10%)
Country/site
Indonesia	16 (9.3%)	0 (0%)	8 (12%)	8 (10%)
Nangapanda	8 (4.7%)	0 (0%)	0 (0%)	8 (10%)
Jakarta	8 (4.7%)	0 (0%)	8 (12%)	0 (0%)
Senegal	29 (17%)	0 (0%)	10 (15%)	19 (25%)
Dakar	10 (5.8%)	0 (0%)	10 (15%)	0 (0%)
Pakh	10 (5.8%)	0 (0%)	0 (0%)	10 (13%)
Richard Toll	9 (5.2%)	0 (0%)	0 (0%)	9 (12%)
Tanzania	100 (58%)	0 (0%)	50 (74%)	50 (65%)
Arusha	25 (15%)	0 (0%)	25 (37%)	0 (0%)
Moshi	50 (29%)	0 (0%)	25 (37%)	25 (32%)
Mwanga	25 (15%)	0 (0%)	0 (0%)	25 (32%)
The Netherlands	27 (16%)	27 (100%)	0 (0%)	0 (0%)
Leiden	27 (16%)	27 (100%)	0 (0%)	0 (0%)
