## Supplemental Table 3 for "Mass cytometry data integration methods reveal rural-urban gradient of immune profiles across geography"

### Sheet: Sheet1
		CapTan		Senegal		SugarSpin		Total
		n	% lost	n	% lost	n	% lost	n	% lost
	Raw (acquired)	140607718		24905011		17905841		183418570
	CyTOFClean	104407454	0.257456	17615126	0.292708	13645298	0.237942	1.35668e+08	0.260337
	PeacoQC	92594374	0.113144	16827047	0.0447388	12429641	0.0890898	1.21851e+08	0.101843
	Gating (livedead/CD45/DNA)	70450717	0.239147	13013908	0.226608	9542774	0.232257	9.30074e+07	0.236712
	Debarcoding
	sample	62935792		12498738		0		75434530
	reference	3850183		251947		0		4102130
	replicate	2307930		0		0		2307930
	unassigned	1356812		263223		0		1620035
