## Supplemental Table 4 for "Mass cytometry data integration methods reveal rural-urban gradient of immune profiles across geography"

lineage	subset	marker_class	marker_1	marker_2	marker_3	marker_4	marker_5	marker_6	marker_7
CD4 T cell	CD4	pos	CD4
		not_pos	CD45RA	CD45RO	TBX21	CD294	FOXP3
		neg	CD8a	CD56	TCRgd
		not_neg	CD3
	CD4_CD3dim	pos	CD4
		not_pos	CD3
		neg	CD8a	CD11c	CD56	TCRgd
		not_neg	CD3
	CD4_naive	pos	CD3	CD4	CD45RA	CD197
		not_pos	CD45RO
		neg	CD8a	CD56	TCRgd
	CD4_EM	pos	CD3	CD4	CD45RO
		not_pos	CD45RA	CD197	CD294	FOXP3	TBX21
		neg	CD8a	CD56
	CD4_CM	pos	CD3	CD4	CD45RO	CD197
		not_pos	CD45RA	CD294	FOXP3	TBX21
		neg	CD8a	CD56	TCRgd
	CD4_Th1	pos	CD3	CD4	TBX21
		neg	CD8a	CD56	TCRgd
	CD4_Th2	pos	CD3	CD4	CD294
		neg	CD8a	CD56	TCRgd
	CD4_Treg	pos	CD3	CD4	CD25	FOXP3
		neg	CD8a	CD56	CD127	TCRgd
CD8 T cell	CD8	pos	CD8a
		not_pos	CD45RA	CD45RO
		neg	CD4	CD56	TCRgd
		not_neg	CD3
	CD8_CD3dim	pos	CD8a
		not_pos	CD3
		neg	CD4	CD56	TCRgd
		not_neg	CD3
	CD8_naive	pos	CD3	CD8a	CD45RA	CD197
		not_pos	CD45RO
		neg	CD4	CD56	TCRgd
	CD8_CM	pos	CD3	CD8a	CD45RO	CD197
		not_pos	CD45RA
		neg	CD4	CD56	TCRgd
	CD8_EM	pos	CD3	CD8a	CD45RO
		not_pos	CD45RA	CD197
		neg	CD4	CD56	TCRgd
	CD8_EMRA	pos	CD3	CD8a	CD45RA
		neg	CD4	CD56	CD197	TCRgd
Unconventional T cell	unT	pos	CD3
		not_pos	TCRgd
		not_neg	TCRgd
	unT_gdT	pos	CD3	TCRgd
		neg	CD4
		not_neg	TCRgd
	unT_NKT	pos	CD3
		neg	TCRgd
		not_neg	CD56
	unT_DP	pos	CD3	CD4	CD8a
	unT_DN	pos	CD3
		neg	CD4	CD8a	TCRgd	CD56
B cell	B	pos	CD19
		neg	CD3	CD14
	B_plasma	pos	CD27	CD38
		not_pos	CD19
		neg	CD3	CD14	CD56
Myeloid cells	mono_classical	pos	CD14
		neg	CD3	CD19	CD16
		not_neg	HLA-DR	CD11c
	mono_nonclassical	pos	CD16
		neg	CD3	CD7	CD14	CD19
		not_neg	HLA-DR	CD11c
	mono_intermediate	pos	CD11c	HLA-DR
		not_neg	CD14	CD16
		neg	CD3	CD7	CD19
	DC	pos	CD11c	HLA-DR
		not_pos	CD16
		neg	CD3	CD19	CD14
	pDC	pos	CD123	HLA-DR
		nog_neg	CD4
		neg	CD3	CD14	CD16	CD19	CD56
	basophils	pos	CD38	CD123	CD294
		neg	HLA-DR
		not_neg	CD11c	CD25
ILCs	ILC	pos	CD7	CD127
		not_pos	CD294
		neg	CD3	CD19	CD14
	ILC2	pos	CD7	CD127	CD294
		neg	CD3
	NK_CD56	pos	CD56
		neg	CD3	CD19	CD14
		not_neg	CD7
	NK_CD16	pos	CD16
		not_pos	CD56
		neg	CD3	CD19	CD14
		not_neg	CD7	CD56
Other	Other	neg	CD3	CD7	CD19	CD14	CD56	CD127	HLA-DR
