## Supplemental Table 5 for "Mass cytometry data integration methods reveal rural-urban gradient of immune profiles across geography"

clusterID	subset_labeller	subset_manual	lineage_labeller	lineage_manual	cluster_middle_labeller	cluster_manual
123	B cell		B cell		B cell CD11cdim CD196+ CD183dim CD163dim FOXP3dim TBX21+ GATA3dim	B cell CD11c+ CD196+ TBX21+
122	B cell		B cell		B cell CD11cdim CD196+ CD183dim CD185dim CD27+ CD163dim CD278dim FOXP3dim GATA3dim	B cell CD11c+ CD27+ CD185dim CD196+
108	B cell		B cell		B cell CD196+ CD197dim CD185+ CD163dim FOXP3dim GATA3dim	B cell CD185+ CD196+ CD197+
114	B cell		B cell		B cell CD196+ CD183dim FOXP3dim GATA3dim	B cell CD185dim CD196+ CD197- TBX21dim
113	B cell		B cell		B cell CD196+ CD185dim CD27+ FOXP3dim	B cell CD185dim CD196+ CD197dim
112	B cell		B cell		B cell CD196dim CD38+ CD163dim FOXP3dim GATA3dim	B cell CD27- CD38+
121	B cell		B cell		B cell CD196+ CD185+ CD38+ CD163dim FOXP3dim GATA3dim	B cell CD38+ CD185+ CD196+ CD197-
4	Other	Basophils	Other	Myeloid cells	Other CD45dim CD294+ CD45RO+ CD25dim CD123+ CD38+ FOXP3dim	Basophils
70	CD4 CM		CD4 T cell		CD4 CM CD45+ CD127+ CD183dim	CD4 CM CD27+ CD127+ CD161-
79	CD4 CM		CD4 T cell		CD4 CM CD45dim CD161+ CD127+ CD196dim CD279dim	CD4 CM CD27+ CD127+ CD161+
43	CD4 EM	CD4 CM	CD4 T cell		CD4 EM CD45dim CD127+ CD197dim CD183dim CD27+ CD279dim CD278dim FOXP3dim	CD4 CM CD27+ CD127+ CD197dim
69	CD4 EM	CD4 CM	CD4 T cell		CD4 EM CD45dim CD7+ CD161+ CD127+ CD196dim CD197dim CD183+ CD27+ CD278dim FOXP3dim	CD4 CM CD27+ CD127++ CD161+ CD197dim CD183+ TBX21dim
55	CD4 EM	CD4 CM	CD4 T cell		CD4 EM CD45+ CD7+ CD127dim CD197dim CD183dim CD27+ CD279+ CD278dim FOXP3dim	CD4 CM CD27+ CD127dim CD197dim CD279+
54	CD4 EM	CD4 CM	CD4 T cell		CD4 EM CD45dim CD7+ CD161+ CD196dim CD197dim CD183dim CD27+ CD38dim CD279+ CD278+ FOXP3dim CD152dim	CD4 CM CD27+ CD38+ CD152+ CD161+ CD197dim CD278+ CD279+
106	CD4 T cell	CD4 CM	CD4 T cell		CD4 T cell CD7+ CD127dim CD197+ CD38+ CD163dim CD278dim	CD4 CM CD38+
97	CD4 CM		CD4 T cell		CD4 CM CD45dim CD183dim CD38dim CD279dim CD152dim	CD4 CM CD38+ CD152dim CD278dim TBX21dim
80	NA	CD4 CM	NA	CD4 T cell	NA	CD4 CM CD4dim CD27+ CD127+ GATA3dim
59	CD4 EM		CD4 T cell		CD4 EM CD45dim CD7dim CD161+ CD127+ CD196dim CD183dim CD279dim CD278dim FOXP3dim	CD4 EM CD127++ CD161+ CD196dim CD279dim
44	CD4 EM		CD4 T cell		CD4 EM CD45dim CD25dim CD127+ CD196dim CD278dim FOXP3dim	CD4 EM CD25dim CD27- CD127+
72	CD4 EM		CD4 T cell		CD4 EM CD45dim CD7+ CD25dim CD127+ CD196dim CD278dim FOXP3dim	CD4 EM CD25dim CD27- CD127+
68	CD4 EM		CD4 T cell		CD4 EM CD45dim CD7dim CD161+ CD25dim CD127+ CD196dim CD183dim CD27+ CD279dim CD278dim FOXP3dim	CD4 EM CD25dim CD27+ CD127+ CD161+ CD196dim CD279dim
71	CD4 EM		CD4 T cell		CD4 EM CD45dim CD7+ CD25dim CD127+ CD196dim CD183dim CD27+ CD278dim FOXP3dim	CD4 EM CD25dim CD27+ CD127+ TBX21dim
56	CD4 EM		CD4 T cell		CD4 EM CD45+ CD127+ CD183dim CD27+ CD279+ CD278dim FOXP3dim	CD4 EM CD27+ CD127+ CD279+ TBX21dim
42	CD4 EM		CD4 T cell		CD4 EM CD45dim CD183dim CD27+ CD279+ CD278dim FOXP3dim	CD4 EM CD27+ CD38dim CD278dim CD279+ HLA-DRdim
89	CD4 EM		CD4 T cell		CD4 EM CD45dim CD7+ CD127dim CD183dim CD27+ CD278dim	CD4 EM CD27dim CD127dim
31	CD4 T cell	CD4 EM	CD4 T cell		CD4 T cell	CD4 EM CD3dim
87	CD4 naive		CD4 T cell		CD4 naive	CD4 naive CD127+ CD27+
99	CD4 T cell	CD4 Naive	CD4 T cell		CD4 T cell CD7+ CD45RAdim CD25+ CD197+	CD4 naive CD25+ CD27+ CD127-
111	NA	CD4 Naive	NA	CD4 T cell	NA	CD4 naive CD4dim CD127+ CD27+
119	Double positive T cell	CD4 Naive	Unconventional T cell	CD4 T cell	Double positive T cell CD7+ CD45RA+ CD127+ CD197+ CD27+ CD163dim	CD4 naive CD8adim CD27+ CD127+
21	CD8 EM	CD8 CM	CD8 T cell		CD8 EM CD45dim CD7+ CD127+ CD183+ CD27+ FOXP3dim	CD8 CM CD27+ CD127+ CD183+ CD197dim TBX21dim
26	CD8 EM	CD8 CM	CD8 T cell		CD8 EM CD45dim CD7+ CD127+ CD183dim CD27+ CD278dim FOXP3dim	CD8 CM CD27+ CD127+ CD197dim TBX21-
39	CD8 EM	CD8 CM	CD8 T cell		CD8 EM CD45dim CD7+ CD183+ CD27+ CD38dim CD279dim CD278dim FOXP3dim	CD8 CM CD27+ CD38+ CD127dim CD183+ CD278dim CD279dim TBX21dim
50	CD8 T cell	CD8 EM	CD8 T cell		CD8 T cell CD45dim CD3+ CD7+ CD45ROdim CD161+ CD127+ CD196dim KLRG1+ CD163dim FOXP3dim GATA3dim	CD8 EM CD127+ CD161+ KLRG1+ TBX21dim
38	CD8 T cell	CD8 EM	CD8 T cell		CD8 T cell CD45dim CD3+ CD7+ CD127+ CD183dim FOXP3dim GATA3dim	CD8 EM CD27- CD127+ CD183dim TBX21dim
17	CD8 T cell	CD8 EM	CD8 T cell		CD8 T cell CD45dim CD3+ KLRG1dim TBX21+ GATA3dim	CD8 EM CD27- CD45ROdim KLRG1dim TBX21+
18	CD8 EM		CD8 T cell		CD8 EM CD45dim CD7dim KLRG1+ CD183dim CD278dim FOXP3dim TBX21+	CD8 EM CD27- KLRG1+ TBX21+
37	CD8 EM		CD8 T cell		CD8 EM CD45dim CD7+ CD161+ CD127+ CD196dim CD183dim CD27+ FOXP3dim	CD8 EM CD27+ CD127+ CD161+ CD183dim TBX21dim
49	CD8 EM		CD8 T cell		CD8 EM CD45dim CD7+ CD161+ CD127+ CD196dim KLRG1+ CD183dim CD27+ CD279dim FOXP3dim TBX21+	CD8 EM CD27+ CD127+ CD161+ CD196dim KLRG1+ TBX21+
20	CD8 EM		CD8 T cell		CD8 EM CD45+ CD7+ CD127+ KLRG1+ CD183dim CD27+ CD278dim FOXP3dim TBX21+	CD8 EM CD27+ CD127+ CD183dim KLRG1+ TBX21+
25	CD8 EM		CD8 T cell		CD8 EM CD45+ CD7+ CD127dim KLRG1dim CD183dim CD27+ CD279+ CD278dim FOXP3dim	CD8 EM CD27+ CD127dim CD279+ KLRG1dim
36	CD8 EM		CD8 T cell		CD8 EM CD45+ CD7+ KLRG1+ CD183dim CD27+ CD279dim CD278dim FOXP3dim TBX21+	CD8 EM CD27+ CD183dim CD279dim KLRG1+ TBX21+
35	CD8 EM		CD8 T cell		CD8 EM CD45dim KLRG1+ CD183dim CD27+ CD279+ CD278dim FOXP3dim TBX21+	CD8 EM CD27+ CD279+ KLRG1+ TBX21+
24	CD8 EM		CD8 T cell		CD8 EM CD45dim CD7dim CD183dim CD27+ CD38dim HLA-DR+ CD279dim CD278dim FOXP3dim TBX21+	CD8 EM CD27+ CD38+ CD279dim HLA-DR+ TBX21+
19	CD8 EM		CD8 T cell		CD8 EM CD45dim CD7+ KLRG1dim CD183dim CD27+ CD279dim FOXP3dim TBX21+	CD8 EM CD27dim CD279dim KLRG1dim TBX21+
13	CD8 EM		CD8 T cell		CD8 EM CD45dim CD7dim CD183dim CD27dim CD279dim	CD8 EM CD27dim KLRG1dim CD279dim
51	CD8 T cell	CD8 EM	CD8 T cell		CD8 T cell	CD8 EM CD3dim CD183dim
11	NA	CD8 EMRA	NA	CD8 T cell	NA	CD8 EMRA CD127+ CD183+ CD27+
6	CD8 EMRA		CD8 T cell		CD8 EMRA CD7+ CD163dim FOXP3dim TBX21+ GATA3dim	CD8 EMRA CD27- CD127- TBX21+
9	CD8 EMRA		CD8 T cell		CD8 EMRA CD7dim KLRG1+ CD163dim FOXP3dim TBX21+ GATA3dim	CD8 EMRA CD27- KLRG1+ TBX21+
15	CD8 EMRA		CD8 T cell		CD8 EMRA CD7+ KLRG1+ CD183dim HLA-DRdim CD163dim FOXP3dim TBX21+ GATA3dim	CD8 EMRA CD27- KLRG1+ TBX21+
5	CD8 EMRA		CD8 T cell		CD8 EMRA CD7+ KLRG1dim CD163dim	CD8 EMRA CD27- KLRG1dim TBX21dim
16	CD8 EMRA		CD8 T cell		CD8 EMRA CD7+ CD127dim CD183+ CD27+ FOXP3dim TBX21+ GATA3dim	CD8 EMRA CD27+ CD127dim CD183+ TBX21+
10	CD8 EMRA		CD8 T cell		CD8 EMRA CD7+ KLRG1+ CD183dim CD27+ CD163dim CD278dim FOXP3dim TBX21+ GATA3dim	CD8 EMRA CD27+ KLRG1+ TBX21+
12	CD8 naive		CD8 T cell		CD8 naive	CD8 naive
27	CD8 T cell	CD8 naive	CD8 T cell		CD8 T cell CD45dim CD3+ CD7+ CD127+ CD183dim CD27+ FOXP3dim GATA3dim	CD8 naive CD45RAdim CD197dim
2	Classical monocytes		Myeloid cells		Classical monocytes	Classical monocytes CD38+ CD163+
3	DCs		Myeloid cells		DCs CD4dim CD38dim CD163+	DCs CD14dim
117	DCs		Myeloid cells		DCs CD45RAdim CD123dim CD163dim CD152dim CD16dim	DCs CD16dim CD38- CD123dim
1	DCs		Myeloid cells		DCs CD4dim CD123dim KLRG1dim CD38dim CD163+ CD152dim	DCs CD38+ FOXP3dim
120	Double negative T cell		Unconventional T cell		Double negative T cell CD45RA+ CD197dim CD183dim CD27+ CD38+ CD278dim FOXP3dim CD152dim	DN T cell CD27+ CD38+ CD45RA+ CD152+ CD197dim
63	Double negative T cell		Unconventional T cell		Double negative T cell CD7+ CD161+ CD127+ CD196dim KLRG1dim FOXP3dim	DN T cell CD27- CD127+ CD161+ KLRG1dim TBX21dim
62	Double negative T cell		Unconventional T cell		Double negative T cell CD7+ CD45RO+ CD161+ CD127+ CD196dim KLRG1+ CD27+ FOXP3dim TBX21+	DN T cell CD27+ CD127+ CD161+ KLRG1+ TBX21+
100	Double negative T cell		Unconventional T cell		Double negative T cell CD7+ CD45RA+ CD127dim CD197+ CD183dim CD27+	DN T cell CD27+ CD127dim CD45RA+ CD197+
47	Double negative T cell		Unconventional T cell		Double negative T cell CD7dim CD45RO+ KLRG1+ CD183dim CD27+ CD279+ FOXP3dim TBX21+	DN T cell CD27+ CD45RO+ CD279+ KLRG1+ TBX21+
34	Double positive T cell		Unconventional T cell		Double positive T cell CD45RO+ CD127dim KLRG1+ CD183dim CD279+ TBX21+	DP T cell CD279+ KLRG1+ TBX21+
92	gd T cell		Unconventional T cell		gd T cell CD11cdim CD56+ CD45RA+	gd T cell CD11cdim CD45RA+ CD56+
82	gd T cell		Unconventional T cell		gd T cell CD56dim CD45RAdim CD161+ CD16+	gd T cell CD16+ CD45RAdim CD56dim CD161+
74	gd T cell		Unconventional T cell		gd T cell CD161+ CD183dim	gd T cell CD27- CD161+
81	gd T cell		Unconventional T cell		gd T cell CD45ROdim CD127+ CD183dim CD27+ CD163dim	gd T cell CD27+ CD127+ CD183dim
61	gd T cell		Unconventional T cell		gd T cell CD45RO+ CD161+ CD127+ CD183dim CD27+	gd T cell CD27+ CD127+ CD45RO+ CD161+
90	Unconventional T cell	gd T cell	Unconventional T cell		Unconventional T cell CD45dim CD7+ CD45RA+ CD127+ CD197dim CD183dim CD27+ FOXP3dim	gd T cell CD27+ CD45RA+ CD127+ CD183dim CD197dim TBX21-
73	gd T cell		Unconventional T cell		gd T cell CD45RAdim CD161+ CD127+ CD183dim CD27+ CD163dim	gd T cell CD27+ CD45RAdim CD127+ CD161+
101	Unconventional T cell	gd T cell	Unconventional T cell		Unconventional T cell CD7+ KLRG1dim CD183dim CD163dim	gd T cell CD45RA- CD45RO- KLRG1dim
91	gd T cell		Unconventional T cell		gd T cell CD45RA+ CD163dim	gd T cell CD45RA+
102	Unconventional T cell	gd T cell	Unconventional T cell		Unconventional T cell CD45dim CD7dim CD45RAdim KLRG1dim CD163dim FOXP3dim TBX21+	gd T cell CD45RAdim CD45RO- KLRG1+ TBX21+
8	gd T cell		Unconventional T cell		gd T cell CD11cdim CD56+ CD8a+ CD45RA+ CD163dim	gd T cell CD8a+ CD11cdim CD45RA+ CD56dim
48	gd T cell		Unconventional T cell		gd T cell CD8a+ CD45RAdim CD161+ CD127dim CD183dim CD27+ CD163dim	gd T cell CD8adim CD27+ CD127+ CD161+
64	ILC2		ILCs		ILC2	ILC2
115	NA	NK (CD16)	NA	ILCs	NA	NK (CD16) CD11cdim CD38dim CD56-
103	NA	NK (CD16)	NA	ILCs	NA	NK (CD16) CD16+ CD45RA+ CD56dim CD122-
65	NK (CD56)		ILCs		NK (CD56) CD11cdim CD45RA+ CD161dim CD122+ CD183dim CD27+ CD38dim FOXP3dim CD335+	NK (CD56) CD11c+ CD16- CD27dim CD38+ CD56++ CD122+ CD161dim CD335+
84	NK (CD56)		ILCs		NK (CD56) CD45dim CD11cdim CD45RA+ CD122dim CD38dim FOXP3dim	NK (CD56) CD11c+ CD16- CD38+ CD56dim CD122dim CD161dim
105	NK (CD56)		ILCs		NK (CD56) CD45dim CD11cdim CD45RA+ CD122dim FOXP3dim CD16+	NK (CD56) CD11c+ CD16+ CD122dim
77	NK (CD56)		ILCs		NK (CD56) CD45dim CD11cdim CD45RA+ CD161+ CD122+ CD38dim FOXP3dim CD16dim	NK (CD56) CD11c+ CD16+ CD38+ CD122+ CD161+
66	NK (CD56)		ILCs		NK (CD56) CD45dim CD11cdim CD45RA+ CD161+ CD122+ CD38+ FOXP3dim CD335dim CD16+	NK (CD56) CD11c+ CD16+ CD38+ CD122+ CD161+ CD335+
75	NK (CD56)		ILCs		NK (CD56) CD45dim CD45RA+ CD161+ CD122+ KLRG1dim CD183dim CD27dim	NK (CD56) CD16- CD27dim CD122+ CD161+ CD335dim
76	NK (CD56)		ILCs		NK (CD56) CD45dim CD45RA+ CD161+ CD122+ CD38+ FOXP3dim	NK (CD56) CD16- CD38+ CD56dim CD122+ CD161+
104	NA	NK (CD56)	NA	ILCs	NA	NK (CD56) CD16- CD56dim CD122-
85	NK (CD56)		ILCs		NK (CD56) CD45dim CD45RA+ CD161+ CD122+ KLRG1dim FOXP3dim CD335dim CD16+	NK (CD56) CD16+ CD122+ CD161+ CD335dim KLRG1+
78	NK (CD56)		ILCs		NK (CD56) CD45dim CD45RA+ CD161+ CD122+ CD38+ FOXP3dim CD335+ CD16+	NK (CD56) CD16+ CD38+ CD122+ CD161+ CD335+
86	NK (CD56)		ILCs		NK (CD56) CD45dim CD45RA+ CD161+ CD122dim CD38dim FOXP3dim CD335dim CD16+	NK (CD56) CD16+ CD38+ CD122+ CD161+ CD335dim
95	NK (CD56)		ILCs		NK (CD56) CD45RAdim CD122dim CD38dim FOXP3dim CD16+	NK (CD56) CD16+ CD38+ CD45RAdim
94	NK (CD56)		ILCs		NK (CD56) CD45dim CD45RA+ CD122dim CD16+	NK (CD56) CD16+ KLRG1-
93	NK (CD56)		ILCs		NK (CD56) CD45dim CD45RA+ KLRG1+ FOXP3dim CD16dim	NK (CD56) CD16+ KLRG1+
110	NK (CD56)		ILCs		NK (CD56) CD45dim CD11cdim CD8a+ CD45RA+ CD122dim FOXP3dim CD16+	NK (CD56) CD8a+ CD11c+ CD16+
67	NK (CD56)		ILCs		NK (CD56) CD45dim CD11cdim CD8a+ CD45RA+ CD161+ CD122+ CD38+ FOXP3dim CD335dim CD16+	NK (CD56) CD8a+ CD11c+ CD38+ CD122+ CD161+ CD335+
96	NK (CD56)		ILCs		NK (CD56) CD45dim CD8a+ CD45RA+ CD122dim KLRG1dim FOXP3dim CD16+	NK (CD56) CD8a+ CD16+ CD122dim CD161dim KLRG1+
53	NK (CD56)		ILCs		NK (CD56) CD45dim CD8adim CD45RA+ CD161+ CD122+ CD38dim FOXP3dim CD335dim CD16+	NK (CD56) CD8a+ CD38+ CD122+ CD161+ CD335+
52	NK (CD56)		ILCs		NK (CD56) CD45dim CD8adim CD45RA+ CD122dim CD16dim	NK (CD56) CD8adim CD11cdim CD16dim CD122dim
83	Unconventional T cell	NKT	Unconventional T cell		Unconventional T cell CD45dim CD7+ CD11cdim CD56+ CD8a+ CD45RA+ KLRG1dim CD163dim FOXP3dim TBX21+ CD16dim	NKT CD8a+ CD11cdim CD16+ CD122dim KLRG1+
7	NKT		Unconventional T cell		NKT KLRG1+ CD183dim	NKT CD8a+ KLRG1+ TBX21+
14	NKT		Unconventional T cell		NKT	NKT CD8a+ KLRG1dim TBX21+
124	Non-classical monocytes		Myeloid cells		Non-classical monocytes CD45+ CD4dim HLA-DR+ CD152dim	Non-classical monocytes CD152dim HLA-DR+
125	Non-classical monocytes		Myeloid cells		Non-classical monocytes CD45+ CD4dim CD294dim CD45RA+ HLA-DR+ CD152dim	Non-classical monocytes CD45RA+ CD123dim CD152dim HLA-DR+
118	Non-classical monocytes		Myeloid cells		Non-classical monocytes CD45dim CD45RA+ HLA-DRdim	Non-classical monocytes HLA-DRdim
109	Other		Other		Other CD163dim GATA3dim	Other (All markers negative)
29	NA	Other	NA	Other	NA	Other CD11cdim CD56+ TCRgddim CD294+ CD196+ CD117+ CD122dim CD123dim CD183dim CD185dim CD279dim CD163+ CD278+ FOXP3+ CD152dim TBX21dim GATA3dim CD16+
22	NA	Other	NA	Other	NA	Other CD3- CD4+ CD7+
107	pDCs		Myeloid cells		pDCs	pDCs
116	B cell	Plasma cell	B cell		B cell CD27+ CD38+ CD163dim CD278dim FOXP3+ GATA3dim	Plasmablasts
46	Th1		CD4 T cell		Th1 CD45RO+ CD161+ CD127+ KLRG1+ CD279+ FOXP3dim	Th1 CD127+ CD161+ CD279+ KLRG1+ CD279+
45	Th1		CD4 T cell		Th1 CD45RO+ CD127+ KLRG1dim CD183dim CD279dim FOXP3dim	Th1 CD127+ KLRG1dim TBX21dim
60	CD4 EM	Th1	CD4 T cell		CD4 EM CD45dim CD7+ CD161+ CD127+ CD196dim KLRG1+ CD183dim CD27+ CD279dim CD278dim FOXP3dim TBX21dim	Th1 CD27+ CD127++ CD161+ CD279dim KLRG1+
33	Th1		CD4 T cell		Th1 CD45RO+ KLRG1+ CD279+ FOXP3dim	Th1 CD279+ KLRG1+
23	Th1		CD4 T cell		Th1 CD45RA+ KLRG1+ CD279dim CD163dim FOXP3dim	Th1 CD279dim KLRG1+
32	Th1		CD4 T cell		Th1 CD45RO+ KLRG1dim CD279dim	Th1 CD279dim KLRG1dim
98	CD4 T cell	Th1	CD4 T cell		CD4 T cell CD7dim CD127+ CD197dim CD183dim CD278dim	Th1 CD45RO- CD27+ CD127+ CD183dim CD197dim TBX21dim
57	Th2		CD4 T cell		Th2 CD7dim	Th2 CD161- GATA3dim
58	Th2		CD4 T cell		Th2 CD161+ KLRG1dim CD279dim	Th2 CD161+ CD278dim CD279dim GATA3+
30	CD4 EM	Treg	CD4 T cell		CD4 EM CD45dim CD25dim CD279dim CD278dim FOXP3dim CD152dim	Treg CD25dim CD152dim CD278dim CD279dim
28	NA	Treg	NA	CD4 T cell	NA	Treg CD25dim HLA-DR+ CD278+ CD279+ CD152+
88	CD4 EM	Treg	CD4 T cell		CD4 EM CD45dim CD7dim CD25+ CD27+ CD279dim CD278dim FOXP3dim CD152dim	Treg CD27+ CD152+ CD278dim FOXP3dim
40	Treg		CD4 T cell		Treg CD196dim HLA-DRdim	Treg CD27+ CD278+ HLA-DRdim
41	Treg		CD4 T cell		Treg CD197dim CD183dim CD38+	Treg CD27+ CD38+ CD197+ CD278+ CD279dim
