## Supplemental Table 6 for "Mass cytometry data integration methods reveal rural-urban gradient of immune profiles across geography"

### Sheet: Sheet1
marker_label	format_label	marker_class	channel_name_CapTan	channel_name_Senegal	channel_name_SugarSpin	joint_channels
CD45	CD45	lineage	Y89Di	Y89Di	Y89Di	TRUE
CD3	CD3	lineage	Er170Di	Yb170Di	Er170Di	TRUE
CD7	CD7	lineage	Eu153Di	Eu153Di	Eu153Di	TRUE
CD19	CD19	lineage	Nd142Di	Nd142Di	Nd142Di	TRUE
CD11c	CD11c	lineage	Dy162Di	Dy162Di	Dy162Di	TRUE
CD14	CD14	lineage	Nd148Di	Nd148Di	Nd148Di	TRUE
CD56	CD56	lineage	Yb176Di	Yb176Di	Yb176Di	TRUE
CD4	CD4	lineage	Nd145Di	Nd145Di	Nd145Di	TRUE
CD8a	CD8a	lineage	Nd146Di	Nd146Di	Nd146Di	TRUE
TCRgd	TCRgd	lineage	Sm152Di	Sm152Di	Sm152Di	TRUE
CD294	CD294 (CRTH2)	type	Gd156Di	Gd156Di	Gd156Di	TRUE
CD45RA	CD45RA	type	Gd155Di	Pt198Di	Cd113Di	TRUE
CD45RO	CD45RO	type	Yb173Di	Yb173Di	Yb173Di	TRUE
CD161	CD161	type	Dy164Di	Dy164Di	Dy164Di	TRUE
CD25	CD25 (IL-2Ra)	type	Sm149Di	Sm149Di	Sm149Di	TRUE
CD127	CD127 (IL-7Ra)	type	Ho165Di	Gd155Di	Ho165Di	TRUE
CD196	CD196 (CCR6)	type	Pr141Di	Pr141Di	Pr141Di	TRUE
CD197	CD197 (CCR7)	type	Tb159Di	Tb159Di	Tb159Di	TRUE
CD122	CD122 (IL-2Rb)	type	Gd158Di	Gd158Di	Gd158Di	TRUE
CD123	CD123	type	Eu151Di	Eu151Di	Eu151Di	TRUE
KLRG1	KLRG1 (MAFA)	type	Dy161Di	Dy161Di	Dy161Di	TRUE
CD183	CD183 (CXCR3)	type	Sm147Di	Sm147Di	Sm147Di	TRUE
CD185	CD185 (CXCR5)	type	Nd150Di	Sm150Di	Nd150Di	TRUE
CD27	CD27	type	Er167Di	Er167Di	Er167Di	TRUE
CD28	CD28	type	Yb171Di		Yb171Di	FALSE
CD38	CD38	type	Yb172Di	Yb172Di	Yb172Di	TRUE
HLA-DR	HLA-DR	type	Er168Di	Er168Di	Er168Di	TRUE
CD279	CD279 (PD-1)	type	Lu175Di	Lu175Di	Lu175Di	TRUE
CD117	CD117 (c-Kit)	type	Nd143Di	Nd143Di	Nd143Di	TRUE
CD163	CD163	type	Sm154Di	Gd154Di	Sm154Di	TRUE
CD278	CD278 (ICOS)	type	In115Di	Ho165Di	Gd155Di	TRUE
FOXP3	FOXp3	type	Gd160Di	Dy160Di	Gd160Di	TRUE
CD152	CD152 (CTLA-4)	type	Dy163Di	Dy163Di	Dy163Di	TRUE
TBX21	Tbet	type	Er166Di	Er166Di	Er166Di	TRUE
GATA3	GATA3	type	Tm169Di	Tm169Di	Tm169Di	TRUE
CD335	CD335 (NKp46)	type	Yb174Di	Yb174Di	Yb174Di	TRUE
CD16	CD16	type	Bi209Di	Bi209Di	Bi209Di	TRUE
BC1	BC1	barcode	Cd106Di	Pd102Di		FALSE
BC2	BC2	barcode	Cd110Di	Pd104Di		FALSE
BC3	BC3	barcode	Cd111Di	Pd105Di		FALSE
BC4	BC4	barcode	Cd112Di	Pd106Di		FALSE
BC5	BC5	barcode	Cd114Di	Pd108Di		FALSE
BC6	BC6	barcode	Cd116Di	Pd110Di		FALSE
livedead	livedead	cell	Rh103Di	Pt194Di	Rh103Di	TRUE
DNA1	DNA1	cell	Ir191Di	Ir191Di	Ir191Di	TRUE
DNA2	DNA2	cell	Ir193Di	Ir193Di	Ir193Di	TRUE
bead_1	Bead1	none	Ce140Di	Ce140Di	Ce140Di	TRUE
time	Time	none	Time	Time	Time	TRUE
residual	Residual	none	Residual	Residual	Residual	TRUE
event_length	Event Length	none	Event_length	Event_length	Event_length	TRUE
center	Center	none	Center	Center	Center	TRUE
width	Width	none	Width	Width	Width	TRUE
offset	Offset	none	Offset	Offset	Offset	TRUE
sample_id	sampleID	none	sampleID	sampleID	sampleID	TRUE
file_id	fileID	none	fileID	fileID	fileID	TRUE
cell_id	cellID	none	cellID	cellID	cellID	TRUE
CD57	CD57	type		In115Di		FALSE
RORgt	RORgt	type		Yb171Di		FALSE
